# *amR*: an R package suite to predict antimicrobial resistance in bacterial pathogens

**DOI:** 10.64898/2026.07.10.734579

**Authors:** Abhirupa Ghosh, Evan P Brenner, Emily A Boyer, Alexander P McKim, Charmie K Vang, Ethan P Wolfe, David Mayer, Raymond L Lesiyon, Janani Ravi

## Abstract

**Motivation:** Identifying bacterial antimicrobial resistance (AMR) is critical for diagnostics and treatment, but resistance is a complex trait arising from myriad mechanisms spanning multiple molecular scales. Existing computational approaches often function as black boxes and rarely explore cross-species or multi-drug patterns. We developed *amR*, an integrated R package suite that provides a complete framework from bacterial genome data curation to interpretable AMR predictions, enabling identification of resistance mechanisms across species and drugs.

**Results:** The *amR* R package suite contains three modular packages. *amRdata* downloads genomes and paired antimicrobial susceptibility testing data from BV-BRC and processes them, constructs pangenomes, and extracts features at gene/protein cluster, protein domain, annotated Clusters of Orthologous Groups and ResFinder AMR-associated features, and structural variant scales; data are stored in memory-efficient formats (Parquet, DuckDB). *amRml* trains interpretable machine learning models per species-drug combination, calculates feature importance and performance metrics, and provides rich ground for hypothesis generation and mechanism discovery. *amRviz* provides an interactive Shiny dashboard to explore metadata distributions and model performance across species and drugs, visualize top predictive AMR features, and analyze cross-model patterns across geographic/temporal strata. We apply the suite to *Shigella sonnei*, achieving a median Matthews Correlation Coefficient of 0.89 across 23 drugs and drug classes. With thousands of genomes, multi-scale features, and interpretable models, *amR* provides an accessible, comprehensive framework for AMR research. The *amR* package suite is installable via GitHub (https://github.com/JRaviLab/amR; BSD-3-Clause license).
