## Supplementary tables for "*amR*: an R package suite to predict antimicrobial resistance in bacterial pathogens"

### Sheet: TableS1
antibiotics	feature_type	feature_subtype	F1	n_methods
amikacin	args	binary	0.78	13
amikacin	args	counts	0.81	13
amikacin	cogs	binary	0.83	13
amikacin	cogs	counts	0.79	13
amikacin	domains	binary	0.82	13
amikacin	domains	counts	0.84	13
amikacin	genes	binary	0.83	13
amikacin	genes	counts	0.81	13
amikacin	proteins	binary	0.83	13
amikacin	proteins	counts	0.83	13
amikacin	struct	binary	0.78	13
ampicillin-sulbactam	args	binary	0.97	13
ampicillin-sulbactam	args	counts	0.98	13
ampicillin-sulbactam	cogs	binary	0.96	13
ampicillin-sulbactam	cogs	counts	0.97	13
ampicillin-sulbactam	domains	binary	0.97	13
ampicillin-sulbactam	domains	counts	0.96	13
ampicillin-sulbactam	genes	binary	0.96	13
ampicillin-sulbactam	genes	counts	0.96	13
ampicillin-sulbactam	proteins	binary	0.97	13
ampicillin-sulbactam	proteins	counts	0.97	13
ampicillin-sulbactam	struct	binary	0.97	13
amoxicillin-clavulanic_acid	args	binary	0.87	12
amoxicillin-clavulanic_acid	args	counts	0.92	12
amoxicillin-clavulanic_acid	cogs	binary	0.98	12
amoxicillin-clavulanic_acid	cogs	counts	0.93	12
amoxicillin-clavulanic_acid	domains	binary	0.95	12
amoxicillin-clavulanic_acid	domains	counts	0.98	12
amoxicillin-clavulanic_acid	genes	binary	0.98	12
amoxicillin-clavulanic_acid	genes	counts	0.98	12
amoxicillin-clavulanic_acid	proteins	binary	0.89	12
amoxicillin-clavulanic_acid	proteins	counts	0.98	12
amoxicillin-clavulanic_acid	struct	binary	0.93	12
aztreonam	args	binary	0.88	14
aztreonam	args	counts	0.9	14
aztreonam	cogs	binary	0.9	14
aztreonam	cogs	counts	0.92	14
aztreonam	domains	binary	0.89	14
aztreonam	domains	counts	0.91	14
aztreonam	genes	binary	0.9	14
aztreonam	genes	counts	0.91	14
aztreonam	proteins	binary	0.92	14
aztreonam	proteins	counts	0.92	14
aztreonam	struct	binary	0.91	14
ceftazidime	args	binary	0.97	13
ceftazidime	args	counts	0.97	13
ceftazidime	cogs	binary	0.97	13
ceftazidime	cogs	counts	0.97	13
ceftazidime	domains	binary	0.97	13
ceftazidime	domains	counts	0.97	13
ceftazidime	genes	binary	0.97	13
ceftazidime	genes	counts	0.96	13
ceftazidime	proteins	binary	0.97	13
ceftazidime	proteins	counts	0.97	13
ceftazidime	struct	binary	0.96	13
cefazolin	args	binary	0.96	13
cefazolin	args	counts	0.97	13
cefazolin	cogs	binary	0.98	13
cefazolin	cogs	counts	0.98	13
cefazolin	domains	binary	0.97	13
cefazolin	domains	counts	0.97	13
cefazolin	genes	binary	0.98	13
cefazolin	genes	counts	0.98	13
cefazolin	proteins	binary	0.96	13
cefazolin	proteins	counts	0.96	13
cefazolin	struct	binary	0.96	13
chloramphenicol	args	binary	0.91	11
chloramphenicol	args	counts	0.91	11
chloramphenicol	cogs	binary	0.83	11
chloramphenicol	cogs	counts	1	11
chloramphenicol	domains	binary	0.83	11
chloramphenicol	domains	counts	0.83	11
chloramphenicol	genes	binary	0.91	11
chloramphenicol	genes	counts	1	11
chloramphenicol	proteins	binary	0.83	11
chloramphenicol	proteins	counts	0.91	11
chloramphenicol	struct	binary	0.91	11
ciprofloxacin	args	binary	0.96	14
ciprofloxacin	args	counts	0.97	14
ciprofloxacin	cogs	binary	0.97	14
ciprofloxacin	cogs	counts	0.98	14
ciprofloxacin	domains	binary	0.98	14
ciprofloxacin	domains	counts	0.98	14
ciprofloxacin	genes	binary	0.98	14
ciprofloxacin	genes	counts	0.98	14
ciprofloxacin	proteins	binary	0.98	14
ciprofloxacin	proteins	counts	0.98	14
ciprofloxacin	struct	binary	0.98	14
ceftriaxone	args	binary	0.99	13
ceftriaxone	args	counts	0.99	13
ceftriaxone	cogs	binary	0.98	13
ceftriaxone	cogs	counts	0.99	13
ceftriaxone	domains	binary	0.98	13
ceftriaxone	domains	counts	0.99	13
ceftriaxone	genes	binary	0.99	13
ceftriaxone	genes	counts	0.99	13
ceftriaxone	proteins	binary	0.99	13
ceftriaxone	proteins	counts	0.99	13
ceftriaxone	struct	binary	0.98	13
colistin	args	binary	0.29	11
colistin	args	counts	0.29	11
colistin	cogs	binary	0.29	11
colistin	cogs	counts	0.29	11
colistin	domains	binary	0.29	11
colistin	domains	counts	0.29	11
colistin	genes	binary	0.29	11
colistin	genes	counts	0.33	11
colistin	proteins	binary	0.29	11
colistin	proteins	counts	0.29	11
colistin	struct	binary	0.33	11
cefotaxime	args	binary	0.99	11
cefotaxime	args	counts	0.98	11
cefotaxime	cogs	binary	0.97	11
cefotaxime	cogs	counts	0.98	11
cefotaxime	domains	binary	0.98	11
cefotaxime	domains	counts	0.98	11
cefotaxime	genes	binary	0.98	11
cefotaxime	genes	counts	0.98	11
cefotaxime	proteins	binary	0.98	11
cefotaxime	proteins	counts	0.98	11
cefotaxime	struct	binary	0.98	11
cefuroxime	args	binary	0.97	11
cefuroxime	args	counts	0.99	11
cefuroxime	cogs	binary	0.97	11
cefuroxime	cogs	counts	0.99	11
cefuroxime	domains	binary	0.97	11
cefuroxime	domains	counts	0.97	11
cefuroxime	genes	binary	0.98	11
cefuroxime	genes	counts	0.98	11
cefuroxime	proteins	binary	0.97	11
cefuroxime	proteins	counts	0.98	11
cefuroxime	struct	binary	0.97	11
doripenem	args	binary	1	11
doripenem	args	counts	1	11
doripenem	cogs	binary	0.93	11
doripenem	cogs	counts	0.93	11
doripenem	domains	binary	0.93	11
doripenem	domains	counts	0.93	11
doripenem	genes	binary	0.88	11
doripenem	genes	counts	0.87	11
doripenem	proteins	binary	0.93	11
doripenem	proteins	counts	0.89	11
doripenem	struct	binary	0.89	11
ertapenem	args	binary	0.91	13
ertapenem	args	counts	0.94	13
ertapenem	cogs	binary	0.96	13
ertapenem	cogs	counts	0.96	13
ertapenem	domains	binary	0.96	13
ertapenem	domains	counts	0.97	13
ertapenem	genes	binary	0.98	13
ertapenem	genes	counts	0.98	13
ertapenem	proteins	binary	0.98	13
ertapenem	proteins	counts	0.97	13
ertapenem	struct	binary	0.96	13
cefepime	args	binary	0.83	14
cefepime	args	counts	0.87	14
cefepime	cogs	binary	0.88	14
cefepime	cogs	counts	0.87	14
cefepime	domains	binary	0.88	14
cefepime	domains	counts	0.89	14
cefepime	genes	binary	0.91	14
cefepime	genes	counts	0.89	14
cefepime	proteins	binary	0.89	14
cefepime	proteins	counts	0.91	14
cefepime	struct	binary	0.88	14
cefoxitin	args	binary	0.82	14
cefoxitin	args	counts	0.9	14
cefoxitin	cogs	binary	0.9	14
cefoxitin	cogs	counts	0.92	14
cefoxitin	domains	binary	0.92	14
cefoxitin	domains	counts	0.9	14
cefoxitin	genes	binary	0.94	14
cefoxitin	genes	counts	0.92	14
cefoxitin	proteins	binary	0.93	14
cefoxitin	proteins	counts	0.92	14
cefoxitin	struct	binary	0.91	14
gentamicin	args	binary	0.95	14
gentamicin	args	counts	0.95	14
gentamicin	cogs	binary	0.94	14
gentamicin	cogs	counts	0.94	14
gentamicin	domains	binary	0.95	14
gentamicin	domains	counts	0.96	14
gentamicin	genes	binary	0.94	14
gentamicin	genes	counts	0.96	14
gentamicin	proteins	binary	0.97	14
gentamicin	proteins	counts	0.97	14
gentamicin	struct	binary	0.93	14
imipenem	args	binary	0.94	14
imipenem	args	counts	0.96	14
imipenem	cogs	binary	0.96	14
imipenem	cogs	counts	0.95	14
imipenem	domains	binary	0.96	14
imipenem	domains	counts	0.96	14
imipenem	genes	binary	0.97	14
imipenem	genes	counts	0.96	14
imipenem	proteins	binary	0.97	14
imipenem	proteins	counts	0.97	14
imipenem	struct	binary	0.96	14
levofloxacin	args	binary	0.96	14
levofloxacin	args	counts	0.98	14
levofloxacin	cogs	binary	0.98	14
levofloxacin	cogs	counts	0.99	14
levofloxacin	domains	binary	0.98	14
levofloxacin	domains	counts	0.98	14
levofloxacin	genes	binary	0.99	14
levofloxacin	genes	counts	0.99	14
levofloxacin	proteins	binary	0.99	14
levofloxacin	proteins	counts	0.99	14
levofloxacin	struct	binary	0.99	14
meropenem	args	binary	0.9	13
meropenem	args	counts	0.96	13
meropenem	cogs	binary	0.91	13
meropenem	cogs	counts	0.94	13
meropenem	domains	binary	0.95	13
meropenem	domains	counts	0.95	13
meropenem	genes	binary	0.95	13
meropenem	genes	counts	0.95	13
meropenem	proteins	binary	0.95	13
meropenem	proteins	counts	0.94	13
meropenem	struct	binary	0.93	13
nitrofurantoin	args	binary	0.96	13
nitrofurantoin	args	counts	0.97	13
nitrofurantoin	cogs	binary	0.96	13
nitrofurantoin	cogs	counts	0.96	13
nitrofurantoin	domains	binary	0.94	13
nitrofurantoin	domains	counts	0.95	13
nitrofurantoin	genes	binary	0.96	13
nitrofurantoin	genes	counts	0.96	13
nitrofurantoin	proteins	binary	0.96	13
nitrofurantoin	proteins	counts	0.96	13
nitrofurantoin	struct	binary	0.96	13
norfloxacin	args	binary	0	2
norfloxacin	args	counts	0	2
ofloxacin	args	binary	0.93	12
ofloxacin	args	counts	0.93	12
ofloxacin	cogs	binary	0.86	12
ofloxacin	cogs	counts	0.86	12
ofloxacin	domains	binary	0.86	12
ofloxacin	domains	counts	0.86	12
ofloxacin	genes	binary	0.86	12
ofloxacin	genes	counts	0.86	12
ofloxacin	proteins	binary	0.86	12
ofloxacin	proteins	counts	0.86	12
ofloxacin	struct	binary	0.86	12
piperacillin-tazobactam	args	binary	0.88	14
piperacillin-tazobactam	args	counts	0.91	14
piperacillin-tazobactam	cogs	binary	0.9	14
piperacillin-tazobactam	cogs	counts	0.93	14
piperacillin-tazobactam	domains	binary	0.91	14
piperacillin-tazobactam	domains	counts	0.91	14
piperacillin-tazobactam	genes	binary	0.93	14
piperacillin-tazobactam	genes	counts	0.93	14
piperacillin-tazobactam	proteins	binary	0.92	14
piperacillin-tazobactam	proteins	counts	0.93	14
piperacillin-tazobactam	struct	binary	0.92	14
tetracycline	args	binary	0.79	14
tetracycline	args	counts	0.86	14
tetracycline	cogs	binary	0.79	14
tetracycline	cogs	counts	0.88	14
tetracycline	domains	binary	0.88	14
tetracycline	domains	counts	0.9	14
tetracycline	genes	binary	0.9	14
tetracycline	genes	counts	0.9	14
tetracycline	proteins	binary	0.9	14
tetracycline	proteins	counts	0.89	14
tetracycline	struct	binary	0.92	14
tigecycline	cogs	binary	0.4	8
tigecycline	cogs	counts	0.4	8
tigecycline	domains	binary	0	8
tigecycline	domains	counts	0	8
tigecycline	genes	binary	0	8
tigecycline	genes	counts	0	8
tigecycline	proteins	binary	0	8
tigecycline	proteins	counts	0	8
ticarcillin-clavulanic_acid	args	binary	0.93	12
ticarcillin-clavulanic_acid	args	counts	0.9	12
ticarcillin-clavulanic_acid	cogs	binary	0.97	12
ticarcillin-clavulanic_acid	cogs	counts	0.96	12
ticarcillin-clavulanic_acid	domains	binary	0.97	12
ticarcillin-clavulanic_acid	domains	counts	0.97	12
ticarcillin-clavulanic_acid	genes	binary	0.97	12
ticarcillin-clavulanic_acid	genes	counts	0.97	12
ticarcillin-clavulanic_acid	proteins	binary	0.97	12
ticarcillin-clavulanic_acid	proteins	counts	0.97	12
ticarcillin-clavulanic_acid	struct	binary	0.97	12
trimethoprim-sulfamethoxazole	args	binary	0.93	14
trimethoprim-sulfamethoxazole	args	counts	0.94	14
trimethoprim-sulfamethoxazole	cogs	binary	0.93	14
trimethoprim-sulfamethoxazole	cogs	counts	0.94	14
trimethoprim-sulfamethoxazole	domains	binary	0.94	14
trimethoprim-sulfamethoxazole	domains	counts	0.95	14
trimethoprim-sulfamethoxazole	genes	binary	0.96	14
trimethoprim-sulfamethoxazole	genes	counts	0.95	14
trimethoprim-sulfamethoxazole	proteins	binary	0.95	14
trimethoprim-sulfamethoxazole	proteins	counts	0.94	14
trimethoprim-sulfamethoxazole	struct	binary	0.93	14
trimethoprim	args	binary	0.96	12
trimethoprim	args	counts	0.92	12
trimethoprim	cogs	binary	0.93	12
trimethoprim	cogs	counts	0.89	12
trimethoprim	domains	binary	0.97	12
trimethoprim	domains	counts	0.93	12
trimethoprim	genes	binary	0.97	12
trimethoprim	genes	counts	0.97	12
trimethoprim	proteins	binary	0.96	12
trimethoprim	proteins	counts	0.96	12
trimethoprim	struct	binary	0.88	12
tobramycin	args	binary	0.91	14
tobramycin	args	counts	0.91	14
tobramycin	cogs	binary	0.89	14
tobramycin	cogs	counts	0.93	14
tobramycin	domains	binary	0.93	14
tobramycin	domains	counts	0.9	14
tobramycin	genes	binary	0.93	14
tobramycin	genes	counts	0.93	14
tobramycin	proteins	binary	0.93	14
tobramycin	proteins	counts	0.92	14
tobramycin	struct	binary	0.9	14
amikacin	BVBRC	BVBRC	0.574	13
aztreonam	BVBRC	BVBRC	0.821	14
cefepime	BVBRC	BVBRC	0.771	14
cefoxitin	BVBRC	BVBRC	0.84	14
ciprofloxacin	BVBRC	BVBRC	0.95	14
ertapenem	BVBRC	BVBRC	0.109	13
gentamicin	BVBRC	BVBRC	0.903	14
imipenem	BVBRC	BVBRC	0.919	14
levofloxacin	BVBRC	BVBRC	0.962	14
meropenem	BVBRC	BVBRC	0.894	13
piperacillin-tazobactam	BVBRC	BVBRC	0.845	14
tetracycline	BVBRC	BVBRC	0.851	14
tobramycin	BVBRC	BVBRC	0.933	14
trimethoprim-sulfamethoxazole	BVBRC	BVBRC	0.921	14
ampicillin-sulbactam	PanKA	PanKA	0.989	13
aztreonam	PanKA	PanKA	0.96	14
cefazolin	PanKA	PanKA	0.983	13
cefepime	PanKA	PanKA	0.873	14
cefoxitin	PanKA	PanKA	0.848	14
ceftazidime	PanKA	PanKA	0.977	13
ceftriaxone	PanKA	PanKA	0.993	13
cefuroxime-sodium	PanKA	PanKA	0.982	2
ciprofloxacin	PanKA	PanKA	0.971	14
gentamicin	PanKA	PanKA	0.928	14
imipenem	PanKA	PanKA	0.904	14
levofloxacin	PanKA	PanKA	0.959	14
nitrofurantoin	PanKA	PanKA	0.97	13
piperacillin-tazobactam	PanKA	PanKA	0.907	14
tetracycline	PanKA	PanKA	0.851	14
tobramycin	PanKA	PanKA	0.932	14
trimethoprim-sulfamethoxazole	PanKA	PanKA	0.952	14
amikacin	Kover	Kover	0.623	13
amoxicillin-clavulanic_acid	Kover	Kover	0.787	12
ampicillin-sulbactam	Kover	Kover	0.987	13
aztreonam	Kover	Kover	0.94	14
cefazolin	Kover	Kover	0.959	13
cefepime	Kover	Kover	0.789	14
cefoxitin	Kover	Kover	0.785	14
ceftazidime	Kover	Kover	0.967	13
ceftriaxone	Kover	Kover	0.972	13
cefuroxime-sodium	Kover	Kover	0.988	2
ciprofloxacin	Kover	Kover	0.962	14
ertapenem	Kover	Kover	0.934	13
gentamicin	Kover	Kover	0.885	14
imipenem	Kover	Kover	0.88	14
levofloxacin	Kover	Kover	0.961	14
meropenem	Kover	Kover	0.879	13
nitrofurantoin	Kover	Kover	0.951	13
ofloxacin	Kover	Kover	0.821	12
piperacillin-tazobactam	Kover	Kover	0.821	14
tetracycline	Kover	Kover	0.775	14
ticarcillin-clavulanic_acid	Kover	Kover	0.938	12
tobramycin	Kover	Kover	0.913	14
trimethoprim	Kover	Kover	0.892	12
trimethoprim-sulfamethoxazole	Kover	Kover	0.932	14

### Sheet: TableS2
antibiotics	drug abbreviations	feature_type	feature_subtype	median_mcc	#isolates
amikacin	AMK	args	binary	0.305	1997
amikacin	AMK	args	counts	0.895	1997
amikacin	AMK	cogs	binary	0.88	1997
amikacin	AMK	cogs	counts	0.895	1997
amikacin	AMK	domains	binary	0.87	1997
amikacin	AMK	domains	counts	0.89	1997
amikacin	AMK	genes	binary	0.895	1997
amikacin	AMK	genes	counts	0.9	1997
amikacin	AMK	proteins	binary	0.895	1997
amikacin	AMK	proteins	counts	0.91	1997
amikacin	AMK	struct	binary	0.845	1997
ampicillin	AMP	args	binary	0.93	2021
ampicillin	AMP	args	counts	0.93	2021
ampicillin	AMP	cogs	binary	0.915	2021
ampicillin	AMP	cogs	counts	0.92	2021
ampicillin	AMP	domains	binary	0.94	2021
ampicillin	AMP	domains	counts	0.92	2021
ampicillin	AMP	genes	binary	0.93	2021
ampicillin	AMP	genes	counts	0.92	2021
ampicillin	AMP	proteins	binary	0.95	2021
ampicillin	AMP	proteins	counts	0.94	2021
ampicillin	AMP	struct	binary	0.92	2021
aztreonam	ATM	args	binary	NA	228
aztreonam	ATM	args	counts	0.48	228
aztreonam	ATM	cogs	binary	0.7	228
aztreonam	ATM	cogs	counts	0.7	228
aztreonam	ATM	domains	binary	NA	228
aztreonam	ATM	domains	counts	NA	228
aztreonam	ATM	genes	binary	NA	228
aztreonam	ATM	genes	counts	NA	228
aztreonam	ATM	proteins	binary	NA	228
aztreonam	ATM	proteins	counts	NA	228
aztreonam	ATM	struct	binary	NA	228
azithromycin	AZM	args	binary	0.96	1997
azithromycin	AZM	args	counts	0.97	1997
azithromycin	AZM	cogs	binary	0.94	1997
azithromycin	AZM	cogs	counts	0.96	1997
azithromycin	AZM	domains	binary	0.92	1997
azithromycin	AZM	domains	counts	0.94	1997
azithromycin	AZM	genes	binary	0.955	1997
azithromycin	AZM	genes	counts	0.96	1997
azithromycin	AZM	proteins	binary	0.975	1997
azithromycin	AZM	proteins	counts	0.98	1997
azithromycin	AZM	struct	binary	0.945	1997
ceftazidime	CAZ	args	binary	0.91	2021
ceftazidime	CAZ	args	counts	0.965	2021
ceftazidime	CAZ	cogs	binary	0.92	2021
ceftazidime	CAZ	cogs	counts	0.95	2021
ceftazidime	CAZ	domains	binary	0.96	2021
ceftazidime	CAZ	domains	counts	0.93	2021
ceftazidime	CAZ	genes	binary	0.975	2021
ceftazidime	CAZ	genes	counts	0.98	2021
ceftazidime	CAZ	proteins	binary	0.985	2021
ceftazidime	CAZ	proteins	counts	0.975	2021
ceftazidime	CAZ	struct	binary	0.955	2021
cefazolin	CFZ	args	binary	0.845	266
cefazolin	CFZ	args	counts	0.69	266
cefazolin	CFZ	cogs	binary	1	266
cefazolin	CFZ	cogs	counts	0.48	266
cefazolin	CFZ	domains	binary	0.845	266
cefazolin	CFZ	domains	counts	0.845	266
cefazolin	CFZ	genes	binary	0.81	266
cefazolin	CFZ	genes	counts	0.69	266
cefazolin	CFZ	proteins	binary	0.725	266
cefazolin	CFZ	proteins	counts	0.725	266
cefazolin	CFZ	struct	binary	0.525	266
chloramphenicol	CHL	args	binary	0.945	729
chloramphenicol	CHL	args	counts	0.945	729
chloramphenicol	CHL	cogs	binary	0.7	729
chloramphenicol	CHL	cogs	counts	0.895	729
chloramphenicol	CHL	domains	binary	0.895	729
chloramphenicol	CHL	domains	counts	0.86	729
chloramphenicol	CHL	genes	binary	0.79	729
chloramphenicol	CHL	genes	counts	0.79	729
chloramphenicol	CHL	proteins	binary	0.85	729
chloramphenicol	CHL	proteins	counts	0.85	729
chloramphenicol	CHL	struct	binary	0.67	729
ciprofloxacin	CIP	args	binary	0.75	2021
ciprofloxacin	CIP	args	counts	0.91	2021
ciprofloxacin	CIP	cogs	binary	0.89	2021
ciprofloxacin	CIP	cogs	counts	0.95	2021
ciprofloxacin	CIP	domains	binary	0.82	2021
ciprofloxacin	CIP	domains	counts	0.955	2021
ciprofloxacin	CIP	genes	binary	0.95	2021
ciprofloxacin	CIP	genes	counts	0.97	2021
ciprofloxacin	CIP	proteins	binary	0.98	2021
ciprofloxacin	CIP	proteins	counts	0.98	2021
ciprofloxacin	CIP	struct	binary	0.94	2021
ceftriaxone	CRO	args	binary	0.925	1997
ceftriaxone	CRO	args	counts	0.975	1997
ceftriaxone	CRO	cogs	binary	0.965	1997
ceftriaxone	CRO	cogs	counts	0.975	1997
ceftriaxone	CRO	domains	binary	0.98	1997
ceftriaxone	CRO	domains	counts	0.985	1997
ceftriaxone	CRO	genes	binary	0.985	1997
ceftriaxone	CRO	genes	counts	0.985	1997
ceftriaxone	CRO	proteins	binary	0.99	1997
ceftriaxone	CRO	proteins	counts	0.99	1997
ceftriaxone	CRO	struct	binary	0.97	1997
colistin	CST	args	binary	0.36	268
colistin	CST	args	counts	1	268
colistin	CST	cogs	binary	0.895	268
colistin	CST	cogs	counts	0.965	268
colistin	CST	domains	binary	1	268
colistin	CST	domains	counts	0.965	268
colistin	CST	genes	binary	0.96	268
colistin	CST	genes	counts	0.96	268
colistin	CST	proteins	binary	0.96	268
colistin	CST	proteins	counts	0.96	268
colistin	CST	struct	binary	1	268
cefotaxime	CTX	args	binary	0.995	2021
cefotaxime	CTX	args	counts	0.995	2021
cefotaxime	CTX	cogs	binary	0.93	2021
cefotaxime	CTX	cogs	counts	0.975	2021
cefotaxime	CTX	domains	binary	0.985	2021
cefotaxime	CTX	domains	counts	0.985	2021
cefotaxime	CTX	genes	binary	0.99	2021
cefotaxime	CTX	genes	counts	0.98	2021
cefotaxime	CTX	proteins	binary	0.98	2021
cefotaxime	CTX	proteins	counts	0.98	2021
cefotaxime	CTX	struct	binary	0.97	2021
ertapenem	ETP	args	binary	0.985	1997
ertapenem	ETP	args	counts	0.99	1997
ertapenem	ETP	cogs	binary	0.925	1997
ertapenem	ETP	cogs	counts	0.97	1997
ertapenem	ETP	domains	binary	0.985	1997
ertapenem	ETP	domains	counts	0.99	1997
ertapenem	ETP	genes	binary	0.975	1997
ertapenem	ETP	genes	counts	0.975	1997
ertapenem	ETP	proteins	binary	0.99	1997
ertapenem	ETP	proteins	counts	0.99	1997
ertapenem	ETP	struct	binary	0.955	1997
cefoxitin	FOX	args	binary	0.85	2021
cefoxitin	FOX	args	counts	0.92	2021
cefoxitin	FOX	cogs	binary	0.905	2021
cefoxitin	FOX	cogs	counts	0.92	2021
cefoxitin	FOX	domains	binary	0.95	2021
cefoxitin	FOX	domains	counts	0.935	2021
cefoxitin	FOX	genes	binary	0.945	2021
cefoxitin	FOX	genes	counts	0.93	2021
cefoxitin	FOX	proteins	binary	0.93	2021
cefoxitin	FOX	proteins	counts	0.915	2021
cefoxitin	FOX	struct	binary	0.92	2021
gentamicin	GEN	args	binary	0.66	2021
gentamicin	GEN	args	counts	0.92	2021
gentamicin	GEN	cogs	binary	0.93	2021
gentamicin	GEN	cogs	counts	0.935	2021
gentamicin	GEN	domains	binary	0.94	2021
gentamicin	GEN	domains	counts	0.935	2021
gentamicin	GEN	genes	binary	0.94	2021
gentamicin	GEN	genes	counts	0.93	2021
gentamicin	GEN	proteins	binary	0.92	2021
gentamicin	GEN	proteins	counts	0.92	2021
gentamicin	GEN	struct	binary	0.905	2021
nalidixic_acid	NAL	args	binary	0.66	2021
nalidixic_acid	NAL	args	counts	0.81	2021
nalidixic_acid	NAL	cogs	binary	0.805	2021
nalidixic_acid	NAL	cogs	counts	0.935	2021
nalidixic_acid	NAL	domains	binary	0.88	2021
nalidixic_acid	NAL	domains	counts	0.93	2021
nalidixic_acid	NAL	genes	binary	0.92	2021
nalidixic_acid	NAL	genes	counts	0.935	2021
nalidixic_acid	NAL	proteins	binary	0.93	2021
nalidixic_acid	NAL	proteins	counts	0.945	2021
nalidixic_acid	NAL	struct	binary	0.91	2021
piperacillin	PIP	args	binary	1	241
piperacillin	PIP	args	counts	1	241
piperacillin	PIP	cogs	binary	0.845	241
piperacillin	PIP	cogs	counts	0.94	241
piperacillin	PIP	domains	binary	1	241
piperacillin	PIP	domains	counts	0.845	241
piperacillin	PIP	genes	binary	0.685	241
piperacillin	PIP	genes	counts	0.725	241
piperacillin	PIP	proteins	binary	0.845	241
piperacillin	PIP	proteins	counts	0.725	241
piperacillin	PIP	struct	binary	0.94	241
streptomycin	STR	args	binary	0.93	1997
streptomycin	STR	args	counts	0.92	1997
streptomycin	STR	cogs	binary	0.95	1997
streptomycin	STR	cogs	counts	0.915	1997
streptomycin	STR	domains	binary	0.95	1997
streptomycin	STR	domains	counts	0.95	1997
streptomycin	STR	genes	binary	0.955	1997
streptomycin	STR	genes	counts	0.905	1997
streptomycin	STR	proteins	binary	0.94	1997
streptomycin	STR	proteins	counts	0.955	1997
streptomycin	STR	struct	binary	0.925	1997
tetracycline	TET	args	binary	0.855	2021
tetracycline	TET	args	counts	0.965	2021
tetracycline	TET	cogs	binary	0.905	2021
tetracycline	TET	cogs	counts	0.965	2021
tetracycline	TET	domains	binary	0.99	2021
tetracycline	TET	domains	counts	0.985	2021
tetracycline	TET	genes	binary	0.975	2021
tetracycline	TET	genes	counts	0.97	2021
tetracycline	TET	proteins	binary	0.975	2021
tetracycline	TET	proteins	counts	0.98	2021
tetracycline	TET	struct	binary	0.95	2021
ticarcillin	TIC	args	binary	1	266
ticarcillin	TIC	args	counts	0.845	266
ticarcillin	TIC	cogs	binary	1	266
ticarcillin	TIC	cogs	counts	0.585	266
ticarcillin	TIC	domains	binary	0.85	266
ticarcillin	TIC	domains	counts	0.745	266
ticarcillin	TIC	genes	binary	0.845	266
ticarcillin	TIC	genes	counts	0.695	266
ticarcillin	TIC	proteins	binary	0.93	266
ticarcillin	TIC	proteins	counts	0.695	266
ticarcillin	TIC	struct	binary	0.85	266
ticarcillin-clavulanic_acid	TIC-CLA	args	binary	0.53	71
ticarcillin-clavulanic_acid	TIC-CLA	args	counts	0.53	71
ticarcillin-clavulanic_acid	TIC-CLA	cogs	binary	-0.2	71
ticarcillin-clavulanic_acid	TIC-CLA	cogs	counts	-0.2	71
ticarcillin-clavulanic_acid	TIC-CLA	domains	binary	NA	71
ticarcillin-clavulanic_acid	TIC-CLA	domains	counts	NA	71
ticarcillin-clavulanic_acid	TIC-CLA	genes	binary	-0.13	71
ticarcillin-clavulanic_acid	TIC-CLA	genes	counts	-0.13	71
ticarcillin-clavulanic_acid	TIC-CLA	proteins	binary	NA	71
ticarcillin-clavulanic_acid	TIC-CLA	proteins	counts	NA	71
ticarcillin-clavulanic_acid	TIC-CLA	struct	binary	-0.13	71
trimethoprim	TMP	args	binary	0.845	1128
trimethoprim	TMP	args	counts	0.87	1128
trimethoprim	TMP	cogs	binary	0.695	1128
trimethoprim	TMP	cogs	counts	0.84	1128
trimethoprim	TMP	domains	binary	0.795	1128
trimethoprim	TMP	domains	counts	0.875	1128
trimethoprim	TMP	genes	binary	0.83	1128
trimethoprim	TMP	genes	counts	0.705	1128
trimethoprim	TMP	proteins	binary	0.84	1128
trimethoprim	TMP	proteins	counts	0.82	1128
trimethoprim	TMP	struct	binary	0.69	1128
trimethoprim-sulfamethoxazole	TMP-SMX	args	binary	0.855	1997
trimethoprim-sulfamethoxazole	TMP-SMX	args	counts	0.915	1997
trimethoprim-sulfamethoxazole	TMP-SMX	cogs	binary	0.87	1997
trimethoprim-sulfamethoxazole	TMP-SMX	cogs	counts	0.93	1997
trimethoprim-sulfamethoxazole	TMP-SMX	domains	binary	0.895	1997
trimethoprim-sulfamethoxazole	TMP-SMX	domains	counts	0.93	1997
trimethoprim-sulfamethoxazole	TMP-SMX	genes	binary	0.925	1997
trimethoprim-sulfamethoxazole	TMP-SMX	genes	counts	0.93	1997
trimethoprim-sulfamethoxazole	TMP-SMX	proteins	binary	0.965	1997
trimethoprim-sulfamethoxazole	TMP-SMX	proteins	counts	0.96	1997
trimethoprim-sulfamethoxazole	TMP-SMX	struct	binary	0.88	1997
tobramycin	TOB	args	binary	0.655	1997
tobramycin	TOB	args	counts	0.88	1997
tobramycin	TOB	cogs	binary	0.92	1997
tobramycin	TOB	cogs	counts	0.94	1997
tobramycin	TOB	domains	binary	0.925	1997
tobramycin	TOB	domains	counts	0.93	1997
tobramycin	TOB	genes	binary	0.93	1997
tobramycin	TOB	genes	counts	0.925	1997
tobramycin	TOB	proteins	binary	0.92	1997
tobramycin	TOB	proteins	counts	0.935	1997
tobramycin	TOB	struct	binary	0.9	1997
